# Beyond Integration: SuperGLUE Facilitates Explainable Training Framework for Multi-modal Data Analysis

**DOI:** 10.1101/2024.11.19.624293

**Authors:** Tianyu Liu, Jia Zhao, Hongyu Zhao

**Affiliations:** Interdepartmental Program in Computational Biology & Bioinformatics, Yale University, New Haven, 06511, CT, USA; Department of Biostatistics, Yale University, New Haven, 06511, CT, USA

**Keywords:** Single-Cell Sequencing, Multi-Omic Data Analysis, Embeddings, Gene Regulatory Network Inference, Perturbation Analysis

## Abstract

Single-cell Multi-modal Data Integration has been an area of active research in recent years. However, it is difficult to unify the integration process of different omics in a pipeline, and evaluate the contributions of data integration. In this manuscript, we revisit the definition and contributions of multi-modal data integration, and propose a novel and scalable method based on probabilistic deep learning with an explainable framework powered by statistical modeling to extract meaningful information after data integration. Our proposed method is capable of integrating different types of omic and sensing data. It offers an approach to discovering important relationships among biological features or cell states. We demonstrate that our method outperforms other baseline models in preserving both local and global structures and perform a comprehensive analysis for mining structural relationships in complex biological systems, including inference of gene regulatory networks, extraction of significant biological linkages, and analysis of differentially regulatory relationships.
