## Supplementary file 1 for "Beyond Integration: SuperGLUE Facilitates Explainable Training Framework for Multi-modal Data Analysis"

### Sheet: scRNA_scATAC
Dataset	Num of cells	Num of features	download source	paper
10XMultiome_RNA	9631	29095	https://www.10xgenomics.com/resources/datasets/pbmc-from-a-healthy-donor-granulocytes-removed-through-cell-sorting-10-k-1-standard-2-0-0
10XMultiome_ATAC	9631	107194	https://www.10xgenomics.com/resources/datasets/pbmc-from-a-healthy-donor-granulocytes-removed-through-cell-sorting-10-k-1-standard-2-0-0
Ma_RNA	32231	21478	https://www.ncbi.nlm.nih.gov/geo/query/acc.cgi?acc=GSE140203	https://doi.org/10.1016/j.cell.2020.09.056
Ma_ATAC	32231	340341	https://www.ncbi.nlm.nih.gov/geo/query/acc.cgi?acc=GSE140203	https://doi.org/10.1016/j.cell.2020.09.056
Chen_RNA	9190	28930	https://www.ncbi.nlm.nih.gov/geo/query/acc.cgi?acc=GSE126074	https://www.nature.com/articles/s41587-019-0290-0
Chen_ATAC	9190	241757	https://www.ncbi.nlm.nih.gov/geo/query/acc.cgi?acc=GSE126074	https://www.nature.com/articles/s41587-019-0290-0
Neurips_RNA	69249	13431	https://www.ncbi.nlm.nih.gov/geo/query/acc.cgi?acc=GSE194122	https://datasets-benchmarks-proceedings.neurips.cc/paper_files/paper/2021/file/158f3069a435b314a80bdcb024f8e422-Paper-round2.pdf
Neurips_ATAC	69249	116490	https://www.ncbi.nlm.nih.gov/geo/query/acc.cgi?acc=GSE194122	https://datasets-benchmarks-proceedings.neurips.cc/paper_files/paper/2021/file/158f3069a435b314a80bdcb024f8e422-Paper-round2.pdf
Retina_RNA	9383	6275	https://www.ncbi.nlm.nih.gov/geo/query/acc.cgi?acc=GSE201402	https://genomebiology.biomedcentral.com/articles/10.1186/s13059-022-02679-x
Retina_ATAC	9383	59353	https://www.ncbi.nlm.nih.gov/geo/query/acc.cgi?acc=GSE201402	https://genomebiology.biomedcentral.com/articles/10.1186/s13059-022-02679-x
Kidney_RNA	24205	27146	https://cellxgene.cziscience.com/collections/9b02383a-9358-4f0f-9795-a891ec523bcc	https://www.nature.com/articles/s41467-021-22368-w
Kidney_ATAC	19985	99019	https://cellxgene.cziscience.com/collections/9b02383a-9358-4f0f-9795-a891ec523bcc	https://www.nature.com/articles/s41467-021-22368-w

### Sheet: scRNA_scProtein
Dataset	Num of cells	Num of features	download source	paper
PBMC_covidseurat_RNA	152094	20729	https://figshare.com/ndownloader/files/30929902;https://ndownloader.figshare.com/files/27458837	https://pubmed.ncbi.nlm.nih.gov/29608179/;https://www.science.org/doi/10.1126/science.abc6261
PBMC_covidseurat_Protein	152094	217	https://figshare.com/ndownloader/files/30929902;https://ndownloader.figshare.com/files/27458837	https://pubmed.ncbi.nlm.nih.gov/29608179/;https://www.science.org/doi/10.1126/science.abc6261
PBMC_Neurips_RNA	90261	13953	https://www.ncbi.nlm.nih.gov/geo/query/acc.cgi?acc=GSE194122	https://datasets-benchmarks-proceedings.neurips.cc/paper_files/paper/2021/file/158f3069a435b314a80bdcb024f8e422-Paper-round2.pdf
PBMC_Neurips_Protein	90261	134	https://www.ncbi.nlm.nih.gov/geo/query/acc.cgi?acc=GSE194122	https://datasets-benchmarks-proceedings.neurips.cc/paper_files/paper/2021/file/158f3069a435b314a80bdcb024f8e422-Paper-round2.pdf

### Sheet: scRNA_scMeth
Dataset	Num of cells	Num of features	download source	paper
Methdata_RNA	55803	25299	http://dropviz.org/	https://www.sciencedirect.com/science/article/pii/S0092867418309553?via%3Dihub
Methdata_Meth	55803	79796	https://brainome.ucsd.edu/annoj/brain_single_nuclei/	https://www.science.org/doi/10.1126/science.aan3351

### Sheet: spRNA_spMorph
Dataset	Num of spots	Num of features	download source	paper
DPLFC_mRNA	47329	100	https://openneuro.org/datasets/ds002076/versions/1.0.1	https://www.nature.com/articles/s41593-020-00787-0
DPLFC_Morph	47329	50	https://openneuro.org/datasets/ds002076/versions/1.0.1	https://www.nature.com/articles/s41593-020-00787-0

### Sheet: multisensing
Dataset	Num of cells	Num of features	download source	paper
Patch_RNA	448	1252	https://knowledge.brain-map.org/data/1HEYEW7GMUKWIQW37BO/collections	https://pubmed.ncbi.nlm.nih.gov/33186530/
Patch_Ephys	448	68	https://knowledge.brain-map.org/data/1HEYEW7GMUKWIQW37BO/collections	https://pubmed.ncbi.nlm.nih.gov/33186530/
Patch_Morph	448	514	https://knowledge.brain-map.org/data/1HEYEW7GMUKWIQW37BO/collections	https://pubmed.ncbi.nlm.nih.gov/33186530/
